# Comprehensive multiomic profiling of somatic mutations in malformations of cortical development

**DOI:** 10.1101/2022.04.07.487401

**Authors:** Changuk Chung, Xiaoxu Yang, Taejeong Bae, Keng Ioi Vong, Swapnil Mittal, Catharina Donkels, H. Westley Phillips, Ashley P. L. Marsh, Martin W. Breuss, Laurel L. Ball, Camila Araújo Bernardino Garcia, Renee D. George, Jing Gu, Mingchu Xu, Chelsea Barrows, Kiely N. James, Valentina Stanley, Anna Nidhiry, Sami Khoury, Gabrielle Howe, Emily Riley, Xin Xu, Brett Copeland, Yifan Wang, Se Hoon Kim, Hoon-Chul Kang, Andreas Schulze-Bonhage, Carola A. Haas, Horst Urbach, Marco Prinz, Corrine Gardner, Christina A. Gurnett, Shifteh Sattar, Mark Nespeca, David D. Gonda, Katsumi Imai, Yukitoshi Takahashi, Robert Chen, Jin-Wu Tsai, Valerio Conti, Renzo Guerrini, Orrin Devinsky, Wilson A. Silva, Helio R. Machado, Gary W. Mathern, Alexej Abyzov, Sara Baldassari, Stéphanie Baulac, Focal Cortical Dysplasia Neurogenetics Consortium, Brain Somatic Mosaicism Network, Joseph G. Gleeson

## Abstract

Malformations of cortical development (MCD) are neurological conditions displaying focal disruption of cortical architecture and cellular organization arising during embryogenesis, largely from somatic mosaic mutations. Identifying the genetic causes of MCD has been a challenge, as mutations remain at low allelic fractions in brain tissue resected to treat epilepsy. Here, we report a genetic atlas from 317 brain resections, identifying 69 mutated genes through intensive profiling of somatic mutations, combining whole-exome and targeted-amplicon sequencing with functional validation and single-cell sequencing. Genotype-phenotype correlation analysis elucidated specific MCD gene sets associating distinct pathophysiological and clinical phenotypes. The unique spatiotemporal expression patterns identified by comparing single-nucleus transcriptional sequences of mutated genes in control and patient brains implicate critical roles in excitatory neurogenic pools during brain development, and in promoting neuronal hyperexcitability after birth.
