## Supplemental Table 1 for "Comprehensive multiomic profiling of somatic mutations in malformations of cortical development"

### Sheet: Supplementary Table 1a
Family.ID	Diagnosis	TYPE	WES & Ampliseq	WES or Ampliseq	Phase1-AmpliSeq	Phase1-Ampliseq (Brain)	Phase1-Ampliseq (saliva)	Phase1-Ampliseq (Blood)	Phase2-WES	Phase2-WES brain	Phase2-WES saliva	Phase2-WES blood	Phase3-Ampliseq (Brain)
total number 327			80	197	143	143	27	47	134	134	45	58	136
1562	HME	HME	0	1	0	0	0	0	1	1	1	0	0
1563	HME	HME	0	1	0	0	0	0	1	1	0	1	0
1565	HME	HME	0	1	0	0	0	0	1	1	0	1	0
1566	HME	HME	0	1	0	0	0	0	1	1	1	0	0
1573	HME	HME	0	1	0	0	0	0	1	1	0	1	0
1574	HME	HME	0	1	0	0	0	0	1	1	0	1	0
1590	HME	HME	0	1	0	0	0	0	1	1	0	1	0
1619	HME	HME	0	1	0	0	0	0	1	1	1	0	0
1620	HME	HME	0	1	0	0	0	0	1	1	0	1	0
1908	HME	HME	0	1	0	0	0	0	1	1	1	0	0
1914	HME	HME	0	1	0	0	0	0	1	1	0	1	0
1917	HME	HME	0	1	0	0	0	0	1	1	1	0	0
2174	HME	HME	0	1	0	0	0	0	1	1	0	1	0
2258	FCD IA	I	0	1	0	0	0	0	1	1	0	1	0
2259	FCD IIB	II	0	1	0	0	0	0	1	1	0	1	0
2260	FCD IIB	II	1	1	1	1	0	0	1	1	0	1	0
2261	FCD IIIA	III	1	1	1	1	0	1	1	1	0	1	0
2262	FCD IB	I	0	1	0	0	0	0	1	1	0	1	0
2263	HME	HME	0	1	0	0	0	0	1	1	0	1	0
2264	FCD IB	I	0	1	0	0	0	0	1	1	0	1	0
2265	FCD IC	I	0	1	0	0	0	0	1	1	0	1	0
2266	FCD IB	I	0	1	0	0	0	0	1	1	0	1	0
2267	FCD IB	I	1	1	1	1	0	1	1	1	0	1	0
2332	FCD I	I	1	1	1	1	1	0	1	1	1	0	0
2334	FCD IB	I	1	1	1	1	1	0	1	1	1	0	0
2336	FCD I	I	0	1	1	1	0	0	0	0	0	0	0
2337	FCD IA	I	1	1	1	1	1	0	1	1	1	0	0
2338	FCD IA	I	0	1	0	0	0	0	1	1	1	0	0
2340	FCD IC	I	1	1	1	1	0	0	1	1	0	0	0
2341	FCD IC	I	1	1	1	1	0	0	1	1	1	0	0
2343	FCD IC	I	1	1	1	1	0	0	1	1	0	0	0
2344	FCD IC	I	1	1	1	1	1	0	1	1	1	0	0
2347	FCD IIA	II	1	1	1	1	0	0	1	1	0	0	0
2348	FCD IIA	II	0	1	0	0	0	0	1	1	0	0	0
2349	FCD IIA + IIB	II	1	1	1	1	0	0	1	1	0	0	0
2353	FCDIIA	II	1	1	1	1	1	0	1	1	1	0	0
2354	FCD IIA	II	1	1	1	1	0	0	1	1	1	0	0
2362	FCD IIIB	III	1	1	1	1	0	0	1	1	0	0	0
2365	FCD I	I	0	1	1	1	1	0	0	0	0	0	0
2544	FCD I	I	0	1	0	0	0	0	1	1	0	1	0
3365	FCD IIA	II	0	1	0	0	0	0	1	1	0	1	0
3366	FCD IIA	II	0	1	0	0	0	0	1	1	0	1	0
3367	FCD IB	I	1	1	1	1	0	1	1	1	0	1	0
3368	FCD IIB	II	1	1	1	1	0	1	1	1	0	1	0
3369	FCD IIB	II	1	1	1	1	0	1	1	1	0	1	0
3370	FCD IIIA	III	1	1	1	1	0	1	1	1	0	1	0
3371	FCD IB	I	1	1	1	1	0	1	1	1	0	1	0
3372	HME	HME	0	1	1	1	0	1	0	0	0	0	0
3485	FCD IC	I	1	1	1	1	1	0	1	1	0	0	0
3486	FCD IIA, Chaslin's gliosis	II	1	1	1	1	1	0	1	1	1	0	0
3487	FCD IC, Chaslin's gliosis	I	1	1	1	1	0	0	1	1	0	0	0
3488	HME	HME	0	1	0	0	0	0	1	1	1	0	0
3489	FCD IB	I	1	1	1	1	1	0	1	1	1	0	0
3490	HME	HME	1	1	1	1	0	0	1	1	1	0	0
3558	FCD IB	I	1	1	1	1	0	0	1	1	0	0	0
3560	FCD IIA	II	1	1	1	1	1	0	1	1	1	0	1
3561	FCD IIA	II	1	1	1	1	0	0	1	1	1	0	0
3562	FCD IIA	II	0	1	1	1	1	0	0	0	0	0	0
3563	FCD IIA	II	1	1	1	1	1	0	1	1	1	0	0
3564	FCD I	I	1	1	1	1	0	0	1	1	1	0	0
3875	FCD I	I	1	1	1	1	0	0	1	1	0	0	0
3876	FCD IIA	II	1	1	1	1	0	0	1	1	0	0	0
3877	FCD I	I	1	1	1	1	0	0	1	1	0	0	0
3878	FCD IIA	II	1	1	1	1	0	0	1	1	1	0	0
3879	FCD IIB, FCD (Lt. hemisphere)	II	1	1	1	1	0	0	1	1	0	0	0
3884	FCD IIA , FCD (multiple on Rt. Hemisphere)	II	1	1	1	1	1	0	1	1	1	0	0
3885	FCD IIIA	III	1	1	1	1	0	0	1	1	0	0	0
3886	FCD IIIA	III	0	1	1	1	0	0	0	0	0	0	0
3887	FCD IIIA	III	1	1	1	1	0	0	1	1	1	0	0
3889	FCD IIB	II	1	1	1	1	0	0	1	1	0	0	0
3890	FCD IIA	II	0	1	1	1	0	0	0	0	0	0	0
3892	FCD IIIA	III	1	1	1	1	0	0	1	1	1	0	0
3893	FCD IIIB	III	1	1	1	1	1	0	1	1	1	0	0
3894	FCD IIB	II	1	1	1	1	0	0	1	1	1	0	0
3896	FCD IIA	II	1	1	1	1	0	0	1	1	0	0	0
3897	FCD IC	I	1	1	1	1	0	0	1	1	1	0	0
3899	FCD IIB	II	1	1	1	1	0	0	1	1	0	0	0
3900	FCD IA	I	0	1	0	0	0	0	1	1	0	0	0
3901	FCD IIA	II	0	1	0	0	0	0	1	1	0	0	0
3902	FCD IB	I	0	1	0	0	0	0	1	1	0	0	0
3903	FCD IIA	II	0	1	0	0	0	0	1	1	0	0	0
3904	FCD IC	I	0	1	0	0	0	0	1	1	1	0	0
3907	FCD IIIA	III	0	1	0	0	0	0	1	1	1	0	0
3909	FCD IC	I	0	1	0	0	0	0	1	1	1	0	0
3910	FCD IIB	II	0	1	0	0	0	0	1	1	1	0	0
3911	FCD IIB	II	0	1	0	0	0	0	1	1	0	0	0
3914	FCD IIB	II	1	1	1	1	1	0	1	1	1	0	0
3916	FCD IC	I	0	1	0	0	0	0	1	1	1	0	0
3918	FCD IC	I	0	1	0	0	0	0	1	1	0	0	0
3919	FCD IIIA	III	0	1	0	0	0	0	1	1	1	0	0
3920	FCD IC	I	0	1	0	0	0	0	1	1	1	0	0
3921	FCD IIIA, HS	III	0	1	0	0	0	0	1	1	1	0	0
3922	FCD IA	I	0	1	0	0	0	0	1	1	0	0	0
3925	FCD IIB	II	1	1	1	1	0	0	1	1	0	0	0
3927	FCD IIIB, Rasmussen’s Encephalitis	III	1	1	1	1	0	0	1	1	1	0	0
4143	HME	HME	0	1	0	0	0	0	1	1	0	1	0
4144	HME	HME	1	1	1	1	0	1	1	1	0	1	0
4145	HME	HME	1	1	1	1	0	1	1	1	0	1	0
4146	HME	HME	1	1	1	1	0	0	1	1	0	1	0
4147	HME	HME	1	1	1	1	0	0	1	1	0	1	0
4148	HME	HME	1	1	1	1	0	1	1	1	0	1	0
4149	HME	HME	0	1	0	0	0	0	1	1	0	1	0
4414	FCD IIA	II	0	1	1	1	0	0	0	0	0	0	0
4415	FCD IIA	II	0	1	1	1	0	0	0	0	0	0	0
4416	FCD IIA	II	0	1	1	1	0	0	0	0	0	0	0
4424	FCD IIA	II	0	1	0	0	0	0	1	1	0	0	0
4425	FCD IIA	II	0	1	0	0	0	0	1	1	0	0	0
4426	FCD IIA	II	1	1	1	1	1	0	1	1	0	0	0
4427	FCD IIA	II	1	1	1	1	0	0	1	1	0	0	0
4428	FCD IIA	II	1	1	1	1	0	0	1	1	0	0	0
4506	FCD IIB	II	1	1	1	1	0	0	1	1	0	1	0
4507	FCD IIB	II	1	1	1	1	0	0	1	1	0	1	0
4508	FCD IIB	II	1	1	1	1	0	1	1	1	0	1	0
4509	FCD IB	I	0	1	0	0	0	0	1	1	0	1	0
4510	FCD IIB	II	1	1	1	1	0	1	1	1	0	1	0
4511	FCD IIA	II	1	1	1	1	0	0	1	1	0	1	0
4512	FCD IIB	II	0	1	0	0	0	0	1	1	0	1	1
4513	FCD IIA	II	1	1	1	1	0	0	1	1	0	1	0
4514	FCD IIB	II	0	1	0	0	0	0	1	1	0	1	0
4515	FCD IA?	I	1	1	1	1	0	0	1	1	0	1	0
4516	FCD IIB	II	1	1	1	1	0	1	1	1	0	1	0
4728	HME	HME	1	1	1	1	0	1	1	1	0	1	0
4793	FCD IIA	II	0	1	0	0	0	0	1	1	0	1	0
4794	FCD IIIB	III	0	1	0	0	0	0	1	1	0	1	0
4797	FCD IB	I	1	1	1	1	0	1	1	1	0	1	0
4798	FCD IIB	II	1	1	1	1	0	1	1	1	0	1	1
4802	FCD IIIB	III	0	1	1	1	0	1	0	0	0	0	0
4804	FCD IC	I	0	1	1	1	0	1	0	0	0	0	0
4807	FCD IIB	II	0	1	0	0	0	0	1	1	0	1	0
4813	HME	HME	1	1	1	1	0	1	1	1	0	0	0
4818	FCD IIB	II	0	1	0	0	0	0	1	1	0	1	0
4819	FCD IIA	II	1	1	1	1	0	1	1	1	0	1	0
4820	FCD IIA	II	0	1	0	0	0	0	1	1	0	1	0
4823	FCD IIB	II	1	1	1	1	0	1	1	1	0	1	0
4825	FCD I	I	1	1	1	1	0	1	1	1	0	1	0
4831	FCD I	I	1	1	1	1	0	1	1	1	0	1	0
4832	FCD IB	I	1	1	1	1	0	1	1	1	0	1	0
4837	FCD IIB	II	1	1	1	1	1	0	1	1	0	1	0
5119	FCD IIB	II	1	1	1	1	1	0	1	1	1	0	0
5130	FCD I	I	0	1	1	1	0	1	0	0	0	0	0
5131	FCD I	I	0	1	1	1	0	1	0	0	0	0	0
5132	FCD I	I	0	1	1	1	0	1	0	0	0	0	0
5133	FCD I	I	0	1	1	1	0	1	0	0	0	0	0
5134	FCD I	I	0	1	1	1	0	1	0	0	0	0	0
5135	FCD I	I	0	1	1	1	0	1	0	0	0	0	0
5136	FCD I	I	0	1	1	1	0	0	0	0	0	0	0
5137	FCD I	I	0	1	1	1	0	0	0	0	0	0	0
5138	FCD I	I	0	1	1	1	0	1	0	0	0	0	0
5153	FCD IIA	II	1	1	1	1	1	0	1	1	1	0	0
5154	FCD IIB / possibly TSC	II	1	1	1	1	1	0	1	1	1	0	0
5155	HME	HME	1	1	1	1	1	0	1	1	1	0	0
5157	FCD IA	I	1	1	1	1	1	0	1	1	1	0	1
5213	FCD IIA	II	1	1	1	1	1	0	1	1	1	0	0
5251	FCD IIB	II	0	1	0	0	0	0	1	1	1	0	0
5572	FCD IC	I	0	1	1	1	1	0	0	0	0	0	0
5573	FCD IA	I	0	1	1	1	1	0	0	0	0	0	0
5575	FCD IA	I	0	1	1	1	1	0	0	0	0	0	0
5576	FCD IIA	II	0	1	1	1	0	0	0	0	0	0	0
5577	FCD IIB	II	0	1	1	1	1	0	0	0	0	0	0
5578	FCD IIB, now FCD IA + IB (8/19)	II	0	1	1	1	0	0	0	0	0	0	0
5579	FCD IA	I	0	1	1	1	0	1	0	0	0	0	0
5580	FCD IIB	II	0	1	1	1	0	0	0	0	0	0	0
5581	FCD IIB	II	0	1	1	1	0	0	0	0	0	0	0
5582	FCD IIB	II	0	1	1	1	0	0	0	0	0	0	0
5583	FCD IIA	II	0	1	1	1	0	0	0	0	0	0	0
5584	FCD IIA	II	0	1	1	1	0	1	0	0	0	0	0
5585	FCD IIID	III	0	1	1	1	0	1	0	0	0	0	0
5588	FCD I	I	0	1	1	1	0	1	0	0	0	0	0
5589	FCD IIB	II	0	1	1	1	0	1	0	0	0	0	0
5590	FCD	?	0	1	1	1	0	1	0	0	0	0	0
5591	FCD IIB	II	0	1	1	1	0	1	0	0	0	0	0
5759	FCD	?	0	1	1	1	0	0	0	0	0	0	0
5807	FCD IIB	II	0	1	1	1	0	0	0	0	0	0	0
5881	HME	HME	0	1	1	1	0	0	0	0	0	0	0
6521	FCD IIB	II	0	1	1	1	0	0	0	0	0	0	0
6523	FCD IIIC/IIID	III	0	1	1	1	0	0	0	0	0	0	0
6525	FCD IIA	II	0	1	1	1	0	0	0	0	0	0	0
6527	FCD IIIA	III	0	1	1	1	0	0	0	0	0	0	0
6529	FCD IB	I	0	1	1	1	0	0	0	0	0	0	0
6584	FCD IIA + IIB, now HME (2/19)	II	0	1	1	1	0	0	0	0	0	0	0
6588	FCD IIIA	III	0	1	1	1	0	1	0	0	0	0	0
6589	STURGE WEBER ( FCD IA + IIIC)	III	0	1	1	1	0	1	0	0	0	0	0
6590	FCD IA	I	0	1	1	1	0	1	0	0	0	0	0
6591	FCD IIB	II	0	1	1	1	0	1	0	0	0	0	0
6594	HME	HME	0	1	1	1	0	0	0	0	0	0	0
6601	FCD IIB	II	0	1	1	1	0	0	0	0	0	0	0
6682	FCD IIB	II	0	1	1	1	0	1	0	0	0	0	0
6754	FCD IIA	II	0	1	1	1	0	0	0	0	0	0	0
6780	FCD IC and IIA	II	0	1	1	1	0	0	0	0	0	0	0
6781	FCD IIIA	III	0	1	1	1	0	0	0	0	0	0	0
6782	FCD IC	I	0	1	1	1	0	0	0	0	0	0	0
7333	FCD	?	0	1	1	1	0	0	0	0	0	0	1
7446	FCD	?	0	1	1	1	0	0	0	0	0	0	0
7967	FCD IIB	II	0	1	1	1	0	1	0	0	0	0	1
7968	FCD IIB	II	0	1	1	1	0	1	0	0	0	0	0
7969	FCD IIB	II	0	1	1	1	0	1	0	0	0	0	0
7970	FCD IIB	II	0	1	1	1	0	0	0	0	0	0	0
1908	HME	HME	0	0	0	0	0	0	0	0	0	0	1
2259	FCD IIB	II	0	0	0	0	0	0	0	0	0	0	1
2262	FCD IB	I	0	0	0	0	0	0	0	0	0	0	1
2264	FCD IB	I	0	0	0	0	0	0	0	0	0	0	1
2265	IC	I	0	0	0	0	0	0	0	0	0	0	1
2266	IB	I	0	0	0	0	0	0	0	0	0	0	1
2267	IB	I	0	0	0	0	0	0	0	0	0	0	1
2341	IC	I	0	0	0	0	0	0	0	0	0	0	1
2343	I	I	0	0	0	0	0	0	0	0	0	0	1
2344	1C	I	0	0	0	0	0	0	0	0	0	0	1
2347	IIA	II	0	0	0	0	0	0	0	0	0	0	1
2349	IIA + IIB	II	0	0	0	0	0	0	0	0	0	0	1
2353	IIA	II	0	0	0	0	0	0	0	0	0	0	1
2354	IIA	II	0	0	0	0	0	0	0	0	0	0	1
2362	IIIB	III	0	0	0	0	0	0	0	0	0	0	1
3367	IB	I	0	0	0	0	0	0	0	0	0	0	1
3371	IB	I	0	0	0	0	0	0	0	0	0	0	1
3879	IIB	II	0	0	0	0	0	0	0	0	0	0	1
3889	IIB	II	0	0	0	0	0	0	0	0	0	0	1
3896	IIA	II	0	0	0	0	0	0	0	0	0	0	1
3898	IIB	II	0	0	0	0	0	0	0	0	0	0	1
3908	IB	I	0	0	0	0	0	0	0	0	0	0	1
3910	IC	I	0	0	0	0	0	0	0	0	0	0	1
3911	IIB	II	0	0	0	0	0	0	0	0	0	0	1
3912	IIB	II	0	0	0	0	0	0	0	0	0	0	1
3915	IIA	II	0	0	0	0	0	0	0	0	0	0	1
3918	IC	I	0	0	0	0	0	0	0	0	0	0	1
3920	IC	I	0	0	0	0	0	0	0	0	0	0	1
3922	IA	I	0	0	0	0	0	0	0	0	0	0	1
3924	IIIB	III	0	0	0	0	0	0	0	0	0	0	1
4259	TSC	TSC	0	0	0	0	0	0	0	0	0	0	1
4424	IIA	II	0	0	0	0	0	0	0	0	0	0	1
4509	IB	I	0	0	0	0	0	0	0	0	0	0	1
4516	IIB	II	0	0	0	0	0	0	0	0	0	0	1
4793	IIA	II	0	0	0	0	0	0	0	0	0	0	1
4806	IC	I	0	0	0	0	0	0	0	0	0	0	1
4819	IIA	II	0	0	0	0	0	0	0	0	0	0	1
4825	I	I	0	0	0	0	0	0	0	0	0	0	1
4831	I	I	0	0	0	0	0	0	0	0	0	0	1
4832	IB	I	0	0	0	0	0	0	0	0	0	0	1
5129	I	I	0	0	0	0	0	0	0	0	0	0	1
5251	IIB	II	0	0	0	0	0	0	0	0	0	0	1
5318	IIA	II	0	0	0	0	0	0	0	0	0	0	1
5587	IIA	II	0	0	0	0	0	0	0	0	0	0	1
5878	FCD I	I	0	0	0	0	0	0	0	0	0	0	1
5879	FCD IIB	II	0	0	0	0	0	0	0	0	0	0	1
5880	FCD	?	0	0	0	0	0	0	0	0	0	0	1
6006	FCD IIb	II	0	0	0	0	0	0	0	0	0	0	1
6007	FCD Ia	I	0	0	0	0	0	0	0	0	0	0	1
6008	FCD Ib	I	0	0	0	0	0	0	0	0	0	0	1
6009	FCD Ib	I	0	0	0	0	0	0	0	0	0	0	1
6010	FCD IIb	II	0	0	0	0	0	0	0	0	0	0	1
6011	FCD IIb	II	0	0	0	0	0	0	0	0	0	0	1
6012	FCD Ib	I	0	0	0	0	0	0	0	0	0	0	1
6013	FCD IIb	II	0	0	0	0	0	0	0	0	0	0	1
6014	FCD IIa	II	0	0	0	0	0	0	0	0	0	0	1
6015	FCD IIa	II	0	0	0	0	0	0	0	0	0	0	1
6017	FCD I	I	0	0	0	0	0	0	0	0	0	0	1
6018	FCD IIa	II	0	0	0	0	0	0	0	0	0	0	1
6019	FCD IIb	II	0	0	0	0	0	0	0	0	0	0	1
6020	FCD Ib	I	0	0	0	0	0	0	0	0	0	0	1
6021	FCD IIb	II	0	0	0	0	0	0	0	0	0	0	1
6022	FCD IIa	II	0	0	0	0	0	0	0	0	0	0	1
6023	FCD IIa	II	0	0	0	0	0	0	0	0	0	0	1
6024	FCD IIa	II	0	0	0	0	0	0	0	0	0	0	1
6025	FCD IIa	II	0	0	0	0	0	0	0	0	0	0	1
6074	FCD	?	0	0	0	0	0	0	0	0	0	0	1
6076	FCD IIIA	III	0	0	0	0	0	0	0	0	0	0	1
6576	FCD IB	I	0	0	0	0	0	0	0	0	0	0	1
6582	FCD I	I	0	0	0	0	0	0	0	0	0	0	1
6592	FCD IIIA	III	0	0	0	0	0	0	0	0	0	0	1
6595	FCD IB	I	0	0	0	0	0	0	0	0	0	0	1
6597	FCD III	III	0	0	0	0	0	0	0	0	0	0	1
6598	FCD III	III	0	0	0	0	0	0	0	0	0	0	1
6599	FCD III	III	0	0	0	0	0	0	0	0	0	0	1
6600	FCD IIB	II	0	0	0	0	0	0	0	0	0	0	1
6738	TSC	TSC	0	0	0	0	0	0	0	0	0	0	1
6740	FCD IC	I	0	0	0	0	0	0	0	0	0	0	1
6748	FCD IC	I	0	0	0	0	0	0	0	0	0	0	1
6752	FCD IIA	II	0	0	0	0	0	0	0	0	0	0	1
6779	FCD IC	I	0	0	0	0	0	0	0	0	0	0	1
7185	FCD IIB	II	0	0	0	0	0	0	0	0	0	0	1
7189	FCD IIA	II	0	0	0	0	0	0	0	0	0	0	1
7466	no FCD type info	?	0	0	0	0	0	0	0	0	0	0	1
7667	FCD, left frontal dysplasia	?	0	0	0	0	0	0	0	0	0	0	1
7947	FCD IIA	II	0	0	0	0	0	0	0	0	0	0	1
7948	FCD IIB	II	0	0	0	0	0	0	0	0	0	0	1
7950	FCD IIB	II	0	0	0	0	0	0	0	0	0	0	1
7951	FCD IIID	III	0	0	0	0	0	0	0	0	0	0	1
7952	FCD IIB	II	0	0	0	0	0	0	0	0	0	0	1
7953	FCD IB	I	0	0	0	0	0	0	0	0	0	0	1
7954	FCD IIID	III	0	0	0	0	0	0	0	0	0	0	1
7955	FCD IB	I	0	0	0	0	0	0	0	0	0	0	1
7956	FCD IIB	II	0	0	0	0	0	0	0	0	0	0	1
7957	FCD IIB	II	0	0	0	0	0	0	0	0	0	0	1
7958	FCD IIID	III	0	0	0	0	0	0	0	0	0	0	1
7959	FCD IB	I	0	0	0	0	0	0	0	0	0	0	1
7960	FCD IIB	II	0	0	0	0	0	0	0	0	0	0	1
7961	FCD IB	I	0	0	0	0	0	0	0	0	0	0	1
7963	FCD IIB	II	0	0	0	0	0	0	0	0	0	0	1
7964	FCD IIIA	III	0	0	0	0	0	0	0	0	0	0	1
7965	FCD IIID	III	0	0	0	0	0	0	0	0	0	0	1
7966	FCD IIA	II	0	0	0	0	0	0	0	0	0	0	1
8210	no FCD type info	?	0	0	0	0	0	0	0	0	0	0	1
8211	HME	HME	0	0	0	0	0	0	0	0	0	0	1
8290	no FCD type info	?	0	0	0	0	0	0	0	0	0	0	1
8292	NPRL3 hemispheric dysplasia	?	0	0	0	0	0	0	0	0	0	0	1
8293	TempParOcc resection for FCD	?	0	0	0	0	0	0	0	0	0	0	1
8317	FCD IIA	II	0	0	0	0	0	0	0	0	0	0	1
8318	FCD IIA	II	0	0	0	0	0	0	0	0	0	0	1
8319	FCD IIA	II	0	0	0	0	0	0	0	0	0	0	1
8320	FCD IIA	II	0	0	0	0	0	0	0	0	0	0	1
8321	FCD IIA	II	0	0	0	0	0	0	0	0	0	0	1
8322	FCD IIA	II	0	0	0	0	0	0	0	0	0	0	1
8323	FCD IIA	II	0	0	0	0	0	0	0	0	0	0	1
8324	FCD IIA	II	0	0	0	0	0	0	0	0	0	0	1
8325	FCD IIB	II	0	0	0	0	0	0	0	0	0	0	1
8326	FCD IIB	II	0	0	0	0	0	0	0	0	0	0	1
8327	FCD IIB	II	0	0	0	0	0	0	0	0	0	0	1
8328	FCD IIB	II	0	0	0	0	0	0	0	0	0	0	1
8263	control	control	0	0	0	0	0	0	0	0	0	0	1
8264	control	control	0	0	0	0	0	0	0	0	0	0	1
8265	control	control	0	0	0	0	0	0	0	0	0	0	1
8266	control	control	0	0	0	0	0	0	0	0	0	0	1
8267	control	control	0	0	0	0	0	0	0	0	0	0	1
8268	control	control	0	0	0	0	0	0	0	0	0	0	1
8269	control	control	0	0	0	0	0	0	0	0	0	0	1
8270	control	control	0	0	0	0	0	0	0	0	0	0	1
8352	control	control	0	0	0	0	0	0	0	0	0	0	1
8353	control	control	0	0	0	0	0	0	0	0	0	0	1
